# Fob1-dependent condensin recruitment and loop extrusion on yeast chromosome III

**DOI:** 10.1101/2022.05.12.491704

**Authors:** Manikarna Dinda, Ryan D. Fine, Shekhar Saha, Zhenjia Wang, Chongzhi Zang, Mingguang Li, Jeffrey S. Smith

## Abstract

Despite recent advances in single-molecule and structural analysis of condensin activity *in vitro*, mechanisms of functional condensin loading and loop extrusion that lead to specific chromosomal organization remain unclear. In *Saccharomyces cerevisiae*, the most prominent condensin loading site is the rDNA locus on chromosome XII, but its repetitiveness deters rigorous analysis of individual genes. An equally prominent non-rDNA condensin site is located on chromosome III (chrIII). It lies in the promoter of a putative non-coding RNA gene called *RDT1*, which is in a segment of the recombination enhancer (RE) that dictates *MAT*a-specific chrIII organization. Here, we unexpectedly find that condensin is recruited to *RDT1* through interactions with Fob1, Tof2, and cohibin (Lrs4/Csm1), a set of nucleolar factors that also recruit condensin to the rDNA. Using Micro-C XL, we uncover evidence for condensin-driven loop extrusion anchored by Fob1 and cohibin at *RDT1* that extends toward *MAT*a on the right arm of chrIII, supporting donor preference during mating-type switching. *S. cerevisiae* chrIII therefore provides a new platform for the study of programmed condensin-mediated chromosome conformation.
