## Supplemental Table S1 for "Fob1-dependent condensin recruitment and loop extrusion on yeast chromosome III"

### Sheet: Sheet 1 - DBA_Brn1vsBrn1Lrs4del
Table S1. Differntial Brn1-myc binding sites in lrs4∆ mutant.
Chr	Start	End	Conc	Conc_Brn1lrs4del	Conc_Brn1_overlap_Lrs4	Fold	p-value	FDR
chrIII	30670	30790	13.6172	10.3128	14.5422	-4.23278	0	0
chrXII	258474	258594	11.1194	9.43739	11.875	-2.40936	3.1482e-50	1.17113e-47
chrXIII	507557	507677	10.8177	9.47793	11.5002	-2.00243	6.92571e-49	1.71758e-46
chrIV	485220	485340	10.4811	9.62902	11.0132	-1.3742	1.6867e-36	3.13726e-34
chrI	170167	170287	10.5765	9.76791	11.0915	-1.31337	1.18451e-31	1.76256e-29
chrXII	845579	845699	10.2375	9.62274	10.6673	-1.03064	9.62968e-29	1.19408e-26
chrIV	378538	378658	11.0603	10.012	11.661	-1.62566	1.41314e-26	1.50197e-24
chrXIII	867002	867122	10.1231	9.61759	10.4967	-0.835254	4.35138e-22	4.04678e-20
chrXV	564418	564538	10.1802	9.67811	10.5519	-0.824532	1.68358e-20	1.39176e-18
chrIV	1385278	1385398	10.5463	10.0262	10.9278	-0.844429	8.23863e-17	6.12954e-15
chrII	382657	382777	10.2341	10.5928	9.7556	0.76681	5.66469e-16	3.83139e-14
chrVII	615824	615944	10.1024	9.78404	10.3631	-0.504344	2.38359e-10	1.38569e-08
chrVI	106532	106652	9.87662	10.1455	9.54591	0.518796	2.42124e-10	1.38569e-08
chrXIV	715114	715234	10.8189	10.27	11.2156	-0.828451	4.93409e-10	2.62212e-08
chrXII	300534	300654	9.72596	9.99576	9.39384	0.509928	5.25438e-09	2.60617e-07
chrVII	153186	153306	9.97841	9.69398	10.2159	-0.452637	7.73565e-09	3.59708e-07
chrVII	1048551	1048671	10.1984	9.91713	10.4337	-0.448103	8.63443e-09	3.77883e-07
chrXIII	388403	388523	10.0178	10.2491	9.74215	0.434595	2.88494e-08	1.19244e-06
chrXV	391799	391919	10.0382	10.2795	9.74838	0.449486	5.00808e-08	1.96106e-06
chrII	697454	697574	9.79344	10.0433	9.49106	0.460583	1.33965e-07	4.98351e-06
chrXIII	73949	74069	9.71805	9.97609	9.40358	0.469358	2.26973e-07	8.04134e-06
chrII	197822	197942	10.5721	10.2498	10.8354	-0.469133	6.16596e-07	2.08521e-05
chrIII	92443	92563	10.6965	10.3153	10.9978	-0.523456	7.18303e-07	2.32355e-05
chrXV	978665	978785	9.91823	10.1271	9.67395	0.384745	8.30947e-07	2.55674e-05
chrXII	388571	388691	10.0134	10.2237	9.76711	0.386147	8.59118e-07	2.55674e-05
chrXII	323165	323285	9.90253	10.1269	9.63678	0.405717	1.04288e-06	2.98424e-05
chrII	466244	466364	10.0102	10.2091	9.77943	0.3682	1.37642e-06	3.79279e-05
chrXIII	360514	360634	9.70583	9.42299	9.94221	-0.424969	1.59013e-06	4.22519e-05
chrXII	341013	341133	10.0593	10.3057	9.76187	0.430165	2.78498e-06	7.14491e-05
chrIV	636249	636369	9.85757	10.0636	9.61716	0.372742	3.44886e-06	8.55318e-05
chrXII	728283	728403	10.0335	10.2356	9.79845	0.367822	3.80508e-06	8.95337e-05
chrII	264364	264484	10.0482	9.81478	10.2491	-0.368557	3.85091e-06	8.95337e-05
chrIV	806259	806379	10.0006	10.1925	9.77923	0.351213	4.41486e-06	9.95351e-05
chrXIV	234329	234449	10.5135	10.2283	10.7515	-0.417443	4.77218e-06	0.000104426
chrXIII	189265	189385	10.1606	9.94076	10.3514	-0.349782	6.46487e-06	0.000137425
chrXI	382787	382907	10.6686	10.2975	10.9636	-0.484819	7.24377e-06	0.000149705
chrIII	168984	169104	10.5654	10.2452	10.8273	-0.44349	7.61028e-06	0.000153028
chrXII	296388	296508	9.69561	9.91613	9.43519	0.390015	8.1933e-06	0.000160416
chrX	393535	393655	10.0374	10.237	9.80571	0.357446	8.51794e-06	0.000162496
chrXII	380613	380733	9.71496	9.92929	9.46315	0.379773	9.51578e-06	0.000176993
chrX	220583	220703	9.98371	10.175	9.76308	0.34513	1.02983e-05	0.000186876
chrXII	37079	37199	9.85006	10.0522	9.61493	0.362742	1.10822e-05	0.000196313
chrII	136077	136197	10.1944	10.3799	9.98158	0.337451	1.17171e-05	0.000202733
chrXI	355400	355520	9.78544	9.98347	9.55584	0.356066	1.22704e-05	0.000207481
chrVII	817968	818088	10.1086	9.8898	10.2986	-0.341218	1.34577e-05	0.000217793
chrVII	920163	920283	10.238	10.4288	10.018	0.344298	1.36894e-05	0.000217793
chrXI	99811	99931	10.2883	10.4899	10.0539	0.358283	1.4051e-05	0.000217793
chrIV	1100848	1100968	10.1486	9.94134	10.3298	-0.331584	1.40512e-05	0.000217793
chrXIII	435873	435993	10.1049	9.89585	10.2874	-0.332791	1.74834e-05	0.000265462
chrVII	677929	678049	9.89569	10.0938	9.66599	0.352821	1.80442e-05	0.000268498
chrII	418325	418445	9.77194	9.9674	9.54579	0.348313	1.89698e-05	0.000276737
chrVII	599129	599249	10.113	10.2952	9.90449	0.329896	2.01983e-05	0.000288991
chrVIII	17816	17936	9.66826	9.87493	9.42694	0.362952	2.20444e-05	0.000309454
chrXII	91320	91440	10.3795	10.5708	10.1589	0.341235	2.42239e-05	0.000333751
chrXIII	14920	15040	9.97009	10.149	9.7658	0.323974	2.74547e-05	0.000366746
chrXIII	209188	209308	10.0377	10.2145	9.83614	0.31966	2.76045e-05	0.000366746
chrVII	855266	855386	10.1986	10.3879	9.98071	0.335851	3.19266e-05	0.000416727
chrXVI	805910	806030	9.67675	9.43763	9.88181	-0.359306	3.36312e-05	0.000431407
chrIV	721910	722030	9.75082	9.94264	9.52952	0.339939	3.54122e-05	0.000446554
chrXII	293718	293838	9.6898	9.88868	9.45905	0.349355	3.73045e-05	0.000462575
chrXV	931538	931658	10.0172	10.1898	9.82101	0.312563	3.86849e-05	0.000471829
chrII	380202	380322	9.901	10.0799	9.69672	0.321663	4.01593e-05	0.000481912
chrVIII	540880	541000	9.97103	10.146	9.77183	0.316448	4.12497e-05	0.000487139
chrIV	647133	647253	9.88093	9.67288	10.0627	-0.323848	4.2948e-05	0.000499271
chrXVI	851349	851469	10.4309	10.2057	10.6257	-0.342698	4.59126e-05	0.000525523
chrXIII	202062	202182	9.93172	9.73212	10.107	-0.31313	6.10227e-05	0.000687892
chrIV	1269947	1270067	10.3713	10.1634	10.553	-0.323018	6.78772e-05	0.000753741
chrXIII	358693	358813	9.84839	9.64573	10.026	-0.315603	7.21299e-05	0.000788519
chrXV	123359	123479	10.4291	10.2118	10.6179	-0.330027	7.31288e-05	0.000788519
chrXIII	279996	280116	10.2083	10.3811	10.012	0.308091	7.71948e-05	0.000820471
chrXII	83823	83943	10.0768	10.2416	9.8908	0.297839	8.31404e-05	0.000871218
chrXIII	170091	170211	10.1475	10.3156	9.9571	0.303103	8.77835e-05	0.000907096
chrII	784471	784591	10.3092	10.0958	10.495	-0.32607	9.33059e-05	0.000950953
chrXII	125133	125253	10.133	10.3062	9.93623	0.306988	9.63019e-05	0.000968225
chrXII	329479	329599	10.12	10.2975	9.91759	0.312197	9.86041e-05	0.000978153
chrX	453453	453573	11.5243	11.0898	11.8577	-0.470873	0.000100838	0.000987148
chrXII	371202	371322	10.3378	10.5294	10.1168	0.328627	0.000124358	0.00120159
chrXVI	679176	679296	10.2234	10.3969	10.026	0.304713	0.000146185	0.00135101
chrX	476906	477026	9.93374	9.74413	10.1013	-0.300131	0.000148331	0.00135101
chrXVI	96559	96679	10.5693	10.822	10.2627	0.391149	0.000148447	0.00135101
chrVII	625369	625489	10.1307	10.3159	9.91814	0.31973	0.000148472	0.00135101
chrII	662651	662771	10.0466	10.2081	9.86471	0.290946	0.000148901	0.00135101
chrVIII	296999	297119	10.1138	10.2735	9.93408	0.285789	0.000182115	0.00163245
chrXVI	587220	587340	10.1804	10.3441	9.99564	0.292043	0.000193061	0.00170997
chrX	195380	195500	10.0232	10.1891	9.83585	0.294321	0.000199597	0.00174706
chrXV	987718	987838	10.1407	10.3271	9.92672	0.31762	0.000206833	0.00178934
chrXVI	227819	227939	9.83627	10.0037	9.64676	0.296354	0.0002161	0.00184803
chrXIII	372879	372999	10.446	10.2477	10.6203	-0.303693	0.000223424	0.00187474
chrXVI	614626	614746	9.72871	9.90918	9.52239	0.312843	0.000224264	0.00187474
chrXVI	214366	214486	9.81926	10.0023	9.60955	0.316431	0.000230279	0.00190364
chrVIII	544336	544456	10.188	10.0051	10.3504	-0.289071	0.000234842	0.00192003
chrXV	383112	383232	10.2359	10.3952	10.0568	0.283159	0.00023942	0.00193618
chrIV	62006	62126	9.80444	9.96947	9.61806	0.290775	0.000281949	0.0022556
chrIV	1278734	1278854	10.2436	10.4292	10.0307	0.313616	0.000294355	0.00232979
chrIV	1288182	1288302	9.90074	9.72146	10.0602	-0.281207	0.000299114	0.00233514
chrXII	597571	597691	9.9212	9.73751	10.0841	-0.288712	0.000301309	0.00233514
chrVII	1001636	1001756	10.3869	10.1573	10.585	-0.329954	0.000310443	0.00238113
chrI	68521	68641	9.91688	10.0748	9.73949	0.281496	0.000317465	0.00241014
chrXIII	637359	637479	10.2565	10.0754	10.4174	-0.285193	0.000334129	0.00251103
chrXII	346200	346320	9.77548	9.94417	9.58443	0.292667	0.000339282	0.00252426
chrII	278465	278585	9.94122	10.1022	9.76005	0.284483	0.000365737	0.00269414
chrVII	766238	766358	9.9864	10.1426	9.81119	0.276148	0.000373878	0.00272711
chrVI	233828	233948	9.75243	9.91919	9.56385	0.289739	0.000396455	0.00286371
chrX	290909	291029	10.0321	9.867	10.1802	-0.264768	0.00042911	0.00306978
chrXIII	357579	357699	10.0742	9.90694	10.2241	-0.264948	0.000495782	0.00351297
chrII	586436	586556	9.77464	9.95102	9.57366	0.301203	0.000504842	0.00351513
chrII	337165	337285	9.88658	10.0385	9.71676	0.269001	0.000506975	0.00351513
chrXIII	915322	915442	9.8563	10.0105	9.68357	0.272955	0.000510261	0.00351513
chrXIII	887055	887175	10.537	10.3228	10.7235	-0.310553	0.000530026	0.00361779
chrXII	598952	599072	10.0243	9.85749	10.1738	-0.265757	0.000688442	0.00465637
chrXII	1012211	1012331	10.1239	10.3081	9.91269	0.301722	0.000740208	0.0049614
chrIV	879699	879819	9.77112	9.59804	9.92564	-0.269967	0.000766927	0.00509458
chrXIV	567914	568034	10.8773	10.5966	11.1122	-0.347426	0.000779968	0.00513537
chrXIII	26346	26466	10.1376	10.2781	9.98193	0.250029	0.000886988	0.00578876
chrXII	789881	790001	9.94917	10.0932	9.78917	0.253298	0.000932811	0.00603488
chrXVI	840321	840441	9.7547	9.91135	9.57894	0.269563	0.000969412	0.00621761
chrXV	976204	976324	10.9344	10.6241	11.1896	-0.355568	0.00098706	0.00627669
chrIX	22628	22748	10.1505	9.99622	10.2898	-0.247391	0.00100934	0.00636398
chrXIII	199177	199297	9.58282	9.36699	9.77052	-0.305014	0.00102189	0.00638899
chrIV	1345373	1345493	9.95119	10.0967	9.78937	0.256926	0.00106219	0.00658559
chrXI	517762	517882	10.8867	10.5939	11.13	-0.346455	0.00107359	0.00660125
chrX	735575	735695	9.8835	10.0281	9.72279	0.253424	0.00108745	0.00663167
chrIII	34092	34212	9.83037	9.65155	9.98945	-0.268838	0.00114634	0.00693397
chrI	161620	161740	9.78487	9.61026	9.94061	-0.268995	0.00118787	0.00712723
chrIII	82452	82572	11.4353	11.1239	11.6913	-0.349251	0.00128233	0.00763244
chrIV	282102	282222	9.83581	9.98038	9.67513	0.25333	0.00131724	0.00773757
chrIV	1468969	1469089	10.0954	10.2369	9.93856	0.248537	0.00132853	0.00773757
chrXIV	116858	116978	10.1343	10.2707	9.98366	0.241626	0.0013312	0.00773757
chrII	246693	246813	9.99251	10.1332	9.83662	0.245549	0.00141822	0.0081795
chrXVI	150329	150449	9.76578	9.91466	9.59976	0.257348	0.00153224	0.00876915
chrI	34712	34832	10.0924	10.2254	9.94586	0.236398	0.00155742	0.00884522
chrX	537956	538076	10.1176	9.97107	10.2507	-0.235553	0.00162126	0.009138
chrXII	737826	737946	10.1169	10.273	9.94176	0.261746	0.0017349	0.00970503
chrVI	221792	221912	10.4569	10.6176	10.276	0.267794	0.00181348	0.0100688
chrXII	731876	731996	10.5295	10.3245	10.7089	-0.287667	0.00185781	0.0102386
chrXIII	472930	473050	10.3278	10.4814	10.1559	0.258497	0.00197066	0.0107807
chrIV	987161	987281	10.4155	10.2527	10.5618	-0.25042	0.00210946	0.0113754
chrXII	924832	924952	9.74269	9.89084	9.57756	0.252242	0.00210995	0.0113754
chrIV	519595	519715	11.1771	10.8649	11.4337	-0.335424	0.00215205	0.0115189
chrXV	448733	448853	10.1926	10.0213	10.3457	-0.257298	0.0021894	0.0116145
chrII	429419	429539	9.65538	9.8187	9.47119	0.269107	0.00220712	0.0116145
chrIV	1011816	1011936	9.93212	10.0663	9.78421	0.23447	0.00221675	0.0116145
chrII	392581	392701	10.0717	10.2013	9.92924	0.229179	0.00233348	0.0121406
chrIV	946142	946262	11.22	10.9361	11.4571	-0.32344	0.00238542	0.0122408
chrIX	254383	254503	10.2847	10.4187	10.1368	0.234258	0.00238565	0.0122408
chrXVI	163804	163924	9.82315	9.96284	9.66847	0.242895	0.00243872	0.0124274
chrV	241890	242010	10.0137	10.1607	9.84998	0.252283	0.0024735	0.012519
chrII	602485	602605	9.76919	9.91055	9.61247	0.243982	0.00254508	0.0127942
chrXVI	520306	520426	10.0227	10.1567	9.87492	0.23329	0.00282298	0.0140285
chrX	211889	212009	9.99767	10.135	9.84588	0.237404	0.00282833	0.0140285
chrIV	1161638	1161758	9.99649	10.1235	9.85727	0.223665	0.00287642	0.0141726
chrII	625304	625424	10.1974	10.3283	10.0535	0.227765	0.00306779	0.015016
chrXII	100323	100443	9.83095	9.96852	9.67887	0.236784	0.003133	0.0152016
chrIV	1251747	1251867	9.81944	9.95336	9.6718	0.231876	0.00314657	0.0152016
chrII	381081	381201	10.089	10.2194	9.94559	0.226418	0.0031996	0.0153581
chrXIII	826623	826743	9.72224	9.86654	9.56188	0.245066	0.00333531	0.0159069
chrII	192090	192210	10.1376	10.2617	10.0018	0.219431	0.0033713	0.0159761
chrXI	245824	245944	10.1123	10.2422	9.96965	0.227941	0.00353465	0.0166442
chrIII	52131	52251	10.6659	10.4378	10.8628	-0.290793	0.00357936	0.0166758
chrV	335505	335625	10.0152	10.1429	9.87511	0.222917	0.00359798	0.0166758
chrXI	385405	385525	10.0792	10.2031	9.94372	0.219435	0.00360862	0.0166758
chrXV	600127	600247	9.76598	9.61455	9.90302	-0.234284	0.00364678	0.0167482
chrXIII	30232	30352	10.2084	10.334	10.0708	0.221232	0.00369256	0.0168544
chrVIII	389963	390083	9.69681	9.8486	9.52715	0.252525	0.00371825	0.0168681
chrXIV	198429	198549	10.111	10.2418	9.9672	0.225467	0.00375694	0.0169404
chrVIII	121940	122060	10.2453	10.3745	10.1034	0.223968	0.0037975	0.0170201
chrXIII	408611	408731	10.3972	10.5724	10.1977	0.271083	0.00395958	0.0176403
chrXII	950148	950268	10.0396	10.1613	9.90668	0.214809	0.00398752	0.017659
chrI	71630	71750	10.6731	10.4878	10.8373	-0.262226	0.00405761	0.0178631
chrV	462206	462326	10.0788	10.203	9.94274	0.217101	0.00410947	0.017985
chrIV	239516	239636	9.81645	9.95332	9.66523	0.232881	0.00427894	0.0186171
chrXII	540811	540931	9.85925	10.0123	9.68804	0.248226	0.00434873	0.0188108
chrIII	120937	121057	10.8517	10.6131	11.0564	-0.291067	0.00438982	0.0188788
chrII	419473	419593	10.1365	10.2652	9.99529	0.221076	0.00448847	0.0191377
chrXII	404310	404430	9.69798	9.83688	9.54426	0.234619	0.00450146	0.0191377
chrX	207691	207811	9.79715	9.94635	9.63071	0.247667	0.0045403	0.0191931
chrI	92605	92725	9.96582	10.0924	9.8271	0.221665	0.00459995	0.0193354
chrVIII	451187	451307	11.0749	10.8283	11.2854	-0.291254	0.00494719	0.0206781
chrXIII	347273	347393	10.2494	10.373	10.1142	0.214798	0.00506244	0.0210416
chrII	251357	251477	10.0437	10.1624	9.91442	0.209534	0.00521285	0.0214102
chrIV	1434471	1434591	10.0742	10.1958	9.9415	0.214075	0.00526915	0.0214102
chrXII	220861	220981	10.4887	10.3336	10.6287	-0.233606	0.00528206	0.0214102
chrX	545402	545522	9.87394	9.9977	9.73857	0.21612	0.00528772	0.0214102
chrXVI	257179	257299	9.69707	9.83897	9.53968	0.237642	0.00531802	0.0214102
chrXIII	69733	69853	10.0237	10.1452	9.89107	0.21149	0.00532376	0.0214102
chrX	535723	535843	9.79439	9.92794	9.6472	0.228082	0.00557323	0.0222153
chrXV	218712	218832	10.1757	10.2955	10.0452	0.209935	0.00558368	0.0222153
chrXII	809383	809503	9.94245	10.0692	9.80346	0.216448	0.00582225	0.0229116
chrIV	722276	722396	9.92781	9.79039	10.0533	-0.216055	0.00587518	0.0229116
chrXV	671197	671317	10.2505	10.3833	10.1042	0.22348	0.00588296	0.0229116
chrII	668632	668752	9.82073	9.94552	9.6841	0.215539	0.00590644	0.0229116
chrX	83219	83339	9.69346	9.85179	9.51558	0.252327	0.00593262	0.0229116
chrVII	323673	323793	9.98107	10.1008	9.85045	0.208315	0.00594346	0.0229116
chrXIII	902558	902678	10.0157	10.1326	9.88849	0.206375	0.00598977	0.0229711
chrII	595495	595615	9.85816	9.98052	9.72444	0.212867	0.00608502	0.0232043
chrIV	1305538	1305658	11.1877	10.9125	11.4188	-0.294278	0.00611296	0.0232043
chrX	402580	402700	9.96304	10.1057	9.80473	0.237161	0.0062005	0.0234171
chrIV	878367	878487	10.2027	10.0736	10.3213	-0.206638	0.00631211	0.0237182
chrIX	383510	383630	10.6303	10.4528	10.7884	-0.249083	0.00676371	0.0252874
chrXVI	23803	23923	10.0911	9.96691	10.2054	-0.20097	0.00691051	0.0257071
chrVIII	20931	21051	9.8364	9.9604	9.70073	0.212579	0.00695061	0.0257276
chrIV	893960	894080	10.3893	10.5286	10.2351	0.229048	0.0071313	0.0262658
chrXVI	639057	639177	9.8618	9.98497	9.72713	0.212979	0.00747789	0.0272767
chrII	423592	423712	9.98638	10.1064	9.85547	0.209367	0.0074791	0.0272767
chrX	2863	2983	10.1303	10.2609	9.9866	0.220022	0.00792274	0.0287537
chrXIII	416063	416183	9.72055	9.85101	9.57711	0.220097	0.00799723	0.0288832
chrX	570563	570683	9.83013	9.95498	9.69345	0.211539	0.00809561	0.0290973
chrX	90188	90308	10.3478	10.4853	10.1958	0.224575	0.00843245	0.0301622
chrXVI	529274	529394	10.0186	10.1312	9.89642	0.196387	0.00878731	0.0312811
chrII	379031	379151	9.96203	10.0764	9.83777	0.19987	0.00891098	0.0315703
chrII	186646	186766	9.87782	9.99582	9.7493	0.204347	0.00898404	0.0316783
chrII	370865	370985	9.92842	10.0412	9.80611	0.19737	0.00928771	0.0325946
chrIV	307381	307501	10.3384	10.2046	10.4609	-0.209603	0.00939918	0.032831
chrXV	294636	294756	9.85551	9.97486	9.72537	0.203814	0.00954149	0.0330747
chrII	138018	138138	9.89757	9.77104	10.0139	-0.20097	0.00956271	0.0330747
chrVI	159056	159176	9.73747	9.86562	9.59682	0.214215	0.00960641	0.0330747
chrIV	292515	292635	9.65166	9.78437	9.50548	0.220192	0.0096468	0.0330747
chrXVI	829056	829176	10.0907	10.2142	9.9556	0.207289	0.0097595	0.0333076
chrXII	29315	29435	9.6875	9.81662	9.54567	0.214639	0.00982195	0.033342
chrXIV	5787	5907	10.1405	10.2549	10.0163	0.198887	0.0098592	0.033342
chrIV	264379	264499	9.97776	10.089	9.85727	0.195081	0.0100596	0.0338659
chrVII	809491	809611	10.0576	10.1696	9.93623	0.195503	0.0101985	0.0341786
chrXV	989267	989387	10.2324	10.3616	10.0905	0.213273	0.0102802	0.0342979
chrII	9302	9422	10.257	10.1296	10.374	-0.20165	0.0105232	0.034952
chrXII	289536	289656	10.1052	10.243	9.95277	0.221824	0.0106331	0.0351601
chrXIII	540547	540667	10.1949	10.3223	10.0553	0.210817	0.0109436	0.0360267
chrIII	26921	27041	9.88137	9.75595	9.99675	-0.197854	0.011017	0.0361086
chrIV	1101414	1101534	10.4213	10.2896	10.5421	-0.204228	0.0111285	0.036314
chrII	159862	159982	10.4847	10.6222	10.3328	0.221057	0.0113372	0.0367177
chrV	197017	197137	9.97293	10.0861	9.85007	0.194468	0.0113838	0.0367177
chrXVI	74310	74430	10.7421	10.5385	10.9205	-0.253453	0.0114003	0.0367177
chrII	344224	344344	9.98438	10.0969	9.86236	0.194789	0.0117383	0.0376435
chrII	248639	248759	10.1048	10.2196	9.98002	0.195591	0.01189	0.0379664
chrXII	374022	374142	10.5244	10.3779	10.6573	-0.217288	0.0119797	0.0380891
chrXIII	434269	434389	10.1453	10.2532	10.0287	0.188309	0.0120948	0.0382871
chrXIV	444573	444693	10.3836	10.5113	10.2435	0.210742	0.0121448	0.0382871
chrXIII	306538	306658	10.2431	10.3636	10.1116	0.201691	0.0125415	0.0393708
chrIV	930648	930768	10.0839	10.19	9.96948	0.185824	0.0127802	0.0399514
chrIX	177716	177836	10.1019	10.2178	9.97585	0.196909	0.0129001	0.0401577
chrXIII	189679	189799	10.2248	10.1001	10.3395	-0.196138	0.0130903	0.0405801
chrVII	384791	384911	10.3825	10.517	10.2342	0.215765	0.0134342	0.0414732
chrIV	976393	976513	10.167	10.2799	10.0444	0.193895	0.0136014	0.0416509
chrXIII	654101	654221	10.1701	10.0378	10.2913	-0.204618	0.0136037	0.0416509
chrVII	678313	678433	10.031	10.1386	9.91469	0.186336	0.0137444	0.041909
chrXIV	427150	427270	10.1081	10.2143	9.99349	0.18453	0.0147989	0.0447711
chrXVI	830828	830948	10.3041	10.4215	10.1763	0.19921	0.0148034	0.0447711
chrIV	368484	368604	9.87568	9.98464	9.75783	0.187762	0.0148865	0.0448403
chrXIV	392550	392670	9.82744	9.94871	9.69504	0.200515	0.0154685	0.0464056
chrXVI	132581	132701	10.0738	10.1832	9.95542	0.186372	0.0155919	0.0465879
chrV	332945	333065	9.76351	9.88947	9.62551	0.207142	0.0159993	0.0474462
chrV	260004	260124	10.0447	10.1475	9.93408	0.179339	0.0160067	0.0474462
chrVI	130037	130157	10.327	10.4357	10.2093	0.18661	0.0161291	0.0476194
chrIV	132537	132657	10.6272	10.4667	10.7716	-0.222459	0.0166282	0.0488986
